# Mis-regulation of the Nucleoporins 98 and 96 lead to defects in protein synthesis that promote hallmarks of tumorigenesis

**DOI:** 10.1101/2021.08.02.454839

**Authors:** Ajai J. Pulianmackal, Kiriaki Kanakousaki, Kerry A. Flegel, Olga G. Grushko, Ella Gourley, Emily Rozich, Laura A. Buttitta

**Author notes:** These authors contributed equally (Ajai J. Pulianmackal, Kiriaki Kanakousaki).

## Abstract

The Nucleoporin 98KD (Nup98) is one of the most promiscuous translocation partners in hematological malignancies, contributing to at least 31 different truncation-fusion proteins. To date, nearly all disease models of Nup98 translocations involve ectopic expression of transgenes recapitulating the fusion protein under study, leaving the endogenous *Nup98* loci unperturbed. Overlooked in these approaches is that translocation leads to the loss of one copy of normal Nup98 in addition to the loss of Nup96 – a second Nucleoporin encoded within the same mRNA and reading frame as Nup98. Nup98 and 96 are also mutated in a number of other cancer types and are located near a tumor suppressor region known to be epigenetically silenced, suggesting that their disruption is not limited to blood cancers. We found that reducing Nup98-96 function via an RNAi approach in *Drosophila melanogaster* (where the Nup98-96 shared mRNA and reading frame gene structure is conserved) de-regulates the cell cycle. We find evidence of over-proliferation in Nup98-96 deficient tissues, counteracted by elevated apoptosis and aberrant Wingless and JNK signaling associated with chronic wound healing. When the knockdown of Nup98-96 is combined with inhibition of apoptosis, we see synergism leading to dramatic tissue overgrowth, consistent with a tumor-suppressor function for endogenous Nup98 and 96. To understand how growth and proliferation become mis-regulated when Nup98-96 levels are reduced, we performed RNAseq and uncovered a gene expression signature consistent with defects in ribosome biogenesis. We found that reducing Nup 98 and 96 function limits nuclear export of the ribosome component RpL10A, leading to defects in protein synthesis. Defects in protein synthesis are sufficient to trigger JNK signaling that contributes to compensatory proliferation and hallmarks of tumorigenesis when apoptosis is inhibited. Based upon our data, we suggest that the partial loss of Nup98 and Nup96 function in translocations could de-regulate protein synthesis leading to stress signaling that cooperates with other mutations in cancer to promote tumorigenesis.

**Highlights:**

- Compromising Nups 98 and 96 triggers cell death and compensatory proliferation via JNK signaling that becomes tumorigenic when apoptosis is blocked
- Reducing Nup 98 and 96 function limits nuclear export of the ribosome stalk component RpL10A, leading to defects in protein synthesis which cause stress signaling via JNK.
- Reduced protein synthesis coupled with increased JNK signaling, paradoxically leads to more rapid proliferation with a gene expression signature that resembles a chronic wounding response.
- Overexpression of Nup98, which occurs in oncogenic fusions, leads to similar defects in protein synthesis and JNK activation.
