## Supplemental Table 2 for "Mis-regulation of the Nucleoporins 98 and 96 lead to defects in protein synthesis that promote hallmarks of tumorigenesis"

### Sheet: Sheet1
overlap with wounding/regeneration signature (712)
ab
Act42A
Act57B
Act87E
AGO3
Ahcy89E
al
Aldh
alpha-Est10
alphagamma-element:CR32865
alphaTub84B
alt
amd
ana
Ance
apt
Arc1
Argk
asparagine-synthetase
Atet
Atox1
B-H1
B-H2
bab2
bai
beat-IIIc
beg
Best1
betaTub56D
betaTub60D
betaTub97EF
bib
bip1
Blimp-1
BM-40-SPARC
bmm
boca
Brd
bru-2
bs
btl
by
C15
CaBP1
cac
CadN
CAP
Cat
Catsup
caup
CBP
CCKLR-17D3
CD98hc
Cda4
Cda5
Cdk4
CG10026
CG10089
CG10126
CG10151
CG10208
CG10249
CG10383
CG1041
CG10445
CG10495
CG10527
CG10559
CG10616
CG10623
CG10638
CG10663
CG10802
CG10936
CG10960
CG10984
CG11073
CG11125
CG11155
CG11200
CG11241
CG1129
CG11353
CG11370
CG11380
CG1139
CG11437
CG11438
CG11550
CG11590
CG11658
CG11686
CG11739
CG11802
CG11835
CG11852
CG11882
CG11899
CG11905
CG12038
CG12065
CG12105
CG12171
CG12224
CG12262
CG12268
CG12643
CG1273
CG12769
CG12811
CG12814
CG13003
CG13023
CG13025
CG13082
CG13124
CG13183
CG13188
CG13506
CG13516
CG13624
CG13631
CG13692
CG13722
CG13749
CG13894
CG13895
CG13954
CG1418
CG14257
CG14275
CG14301
CG14304
CG14408
CG14566
CG14567
CG14572
CG14608
CG14696
CG14879
CG14906
CG14946
CG14968
CG14984
CG15046
CG15080
CG15093
CG1516
CG15212
CG15279
CG15362
CG15365
CG15387
CG1544
CG15544
CG15611
CG1572
CG15784
CG15822
CG15879
CG15905
CG1648
CG1662
CG16786
CG16820
CG16947
CG1698
CG17036
CG17129
CG1718
CG17271
CG17278
CG17323
CG1749
CG17549
CG17556
CG17646
CG17672
CG17721
CG17786
CG17834
CG17843
CG18507
CG1888
CG1969
CG2016
CG2064
CG2065
CG2371
CG2556
CG2641
CG2663
CG2767
CG2852
CG2865
CG2918
CG2930
CG3008
CG30383
CG31028
CG31030
CG31051
CG31075
CG31103
CG31176
CG31547
CG31549
CG31559
CG31673
CG3168
CG31728
CG31793
CG31817
CG31869
CG31897
CG31955
CG32069
CG32082
CG32276
CG32364
CG32365
CG32447
CG32521
CG32549
CG32581
CG32809
CG33056
CG33099
CG33129
CG33169
CG33275
CG33303
CG33494
CG33509
CG3355
CG33774
CG33993
CG34057
CG34191
CG34325
CG34347
CG34355
CG3437
CG34380
CG3523
CG3534
CG3568
CG3587
CG3649
CG3726
CG3792
CG3823
CG3835
CG3842
CG3860
CG3902
CG4089
CG4096
CG4115
CG4164
CG42269
CG42272
CG42324
CG42327
CG42342
CG4238
CG42388
CG42514
CG42575
CG4267
CG4293
CG4374
CG4382
CG4386
CG4404
CG4586
CG4603
CG4619
CG4702
CG4872
CG4914
CG4928
CG4998
CG5065
CG5068
CG5191
CG5323
CG5326
CG5455
CG5484
CG5535
CG5541
CG5639
CG5687
CG5758
CG5780
CG5805
CG5873
CG5885
CG5953
CG5991
CG6023
CG6055
CG6071
CG6118
CG6142
CG6204
CG6231
CG6280
CG6287
CG6357
CG6426
CG6428
CG6453
CG7011
CG7201
CG7289
CG7322
CG7367
CG7432
CG7484
CG7506
CG7720
CG7800
CG7860
CG7884
CG7956
CG8031
CG8034
CG8066
CG8170
CG8192
CG8213
CG8249
CG8319
CG8414
CG8420
CG8468
CG8483
CG8498
CG8547
CG8563
CG8596
CG8620
CG8630
CG8860
CG8908
CG8925
CG8927
CG9186
CG9302
CG9319
CG9328
CG9336
CG9338
CG9376
CG9411
CG9416
CG9427
CG9527
CG9572
CG9593
CG9628
CG9650
CG9669
CG9674
CG9801
CG9850
CG9899
CG9911
CG9932
CG9987
CG9990
Chd3
cher
CHES-1-like
chinmo
CHKov2
chn
CHOp24
Chrac-16
Cht3
Cht6
Cht7
colt
corn
Cpr12A
Cpr49Ac
Cpr49Ah
Cpr51A
Cpr64Aa
Cpr65Ec
Cpr78E
Crc
CRMP
cv-2
Cyp18a1
Cyp4e1
D12
dac
daw
Ddc
Dhc62B
Dhc93AB
Dif
disco
disco-r
dl
Dll
dm
DNApol-eta
Doc1
Doc2
Doc3
dp
dpn
dpp
dpr16
dpr19
drd
drl
drm
dve
dy
dys
E2f2
E5
ea
eca
EcR
Ect3
Ect4
Ef1alpha100E
egr
Eip78C
elav
ems
en
Epac
ergic53
ERp60
esc
esn
Ets21C
eya
eyg
f-cup
fok
form3
fru
ftz-f1
fy
fz3
Gadd45
GalNAc-T2
Gasp
Gfat2
gk
GLaz
Glut1
GM130
GNBP3
Grasp65
Grip
Gs2
GstD10
GstD3
GstD4
GstD5
GstE1
GstE6
GstE7
GstE8
GstS1
Gtp-bp
GV1
hdc
Hexo1
Him
HmgZ
Hmu
Hr39
Hr46
Hr78
Hs6st
Hsc70-3
Hsp27
Hsp67Ba
Hsp67Bc
Hsp68
Hsp70Bb
Hsp70Bbb
Hsp70Bc
Hsromega
iav
Idh
if
Ilp6
Imp
ImpE1
ImpE2
ImpE3
ImpL3
insc
Ir87a
Ir93a
Irp-1B
Jafrac2
kay
ken
kirre
kn
kni
KrT95D
L
l(1)G0193
l(1)G0320
l(2)03659
l(2)gd1
l(2)gl
Lac
LamC
lea
lig3
loj
LpR2
Lsd-2
Manf
Men
meso18E
MESR3
MESR6
mfas
Mhc
mirr
Mlc2
Mmp1
Mmp2
mmy
Mob2
mol
moody
MP1
MSBP
Msh6
mthl1
Mur89F
mwh
Myo31DF
nbs
nemy
Nep1
Nep2
NetA
NetB
neur
Nhe2
NijA
not
Nrt
nub
Oat
obst-B
obst-E
ogre
opa
Optix
Orc1
os
Oscillin
Osi14
Osi15
osp
Ost48
OstStt3
out
p130CAS
pain
Papss
Past1
Pde1c
Pde9
Pdi
pdm3
Pdp1
peb
PebIII
Peritrophin-A
pes
pgant2
pgant6
pinta
pio
pip
Pka-C3
pnr
Poxn
ppk13
Ppn
Prestin
Prosbeta3
ps
Psa
Psc
ptr
puc
pug
Pvf2
pwn
r-cup
rad50
raw
Rcd2
Rcd6
rdgBbeta
rdo
rgn
rho
RpS19b
Rsf1
rst
Rtnl1
S6k
sano
Sans
Sb
sca
scb
sda
Sec61alpha
Sec61beta
Sec61gamma
sens
shf
SK
sls
sm
sns
Sobp
Socs36E
sog
SP1173
Sp212
Spase22-23
Spase25
SPE
spir
spirit
Spn
Spn43Aa
Spp
sprt
spz
spz6
sr
sra
SrpRbeta
ss
SsRbeta
ste24b
stv
Su(z)2
Surf4
svp
Syn2
Tapdelta
Tdc1
tey
Thor
Tie
Tig
Timp
Tob
tok
Tpi
Traf4
TRAM
trh
Trim9
trol
Tsf1
Tsf3
Tsp42Ed
Tsp42Ei
Tsp42El
tup
twi
UGP
Ugt
Ugt58Fa
Ugt86Di
unc-13
Unc-76
upd2
upd3
vfl
vg
vkg
vn
vri
wash
wbl
wech
wgn
Wnt2
wun2
Xbp1
yellow-b
yellow-e
yellow-e3
zfh1
zormin
