## Supplemental Table 3 for "Mis-regulation of the Nucleoporins 98 and 96 lead to defects in protein synthesis that promote hallmarks of tumorigenesis"

### Sheet: Sheet1
overlap with "loser" signature (316)
ab
AcCoAS
Ada2b
AdSS
agt
al
Aldh
amd
ana
AnxB11
AOX3
Arc1
Arc2
BBS8
bcn92
bib
bip1
Brd
bs
by
cactin
CCKLR-17D3
Cda5
CG10026
CG10126
CG10189
CG10337
CG10445
CG10463
CG10527
CG10559
CG10638
CG10916
CG10960
CG1139
CG11710
CG11835
CG11852
CG11893
CG11899
CG11905
CG12171
CG12224
CG12268
CG12814
CG12868
CG1299
CG13023
CG13685
CG13692
CG13954
CG14257
CG14304
CG14439
CG14598
CG14695
CG14696
CG14906
CG14907
CG14968
CG14984
CG15011
CG15279
CG1544
CG15544
CG15611
CG15628
CG15784
CG1582
CG15879
CG15905
CG1648
CG16786
CG16787
CG16820
CG17104
CG17167
CG17294
CG17574
CG17816
CG17904
CG18063
CG18094
CG18213
CG18507
CG18547
CG18596
CG1882
CG2017
CG2059
CG2064
CG2663
CG2909
CG3008
CG30196
CG3036
CG31098
CG31103
CG31549
CG31694
CG31793
CG32447
CG32549
CG32625
CG33158
CG33993
CG34325
CG34445
CG3448
CG3588
CG3609
CG42365
CG42553
CG43394
CG4607
CG4858
CG5335
CG5535
CG5664
CG5687
CG5731
CG5758
CG5800
CG5953
CG5955
CG6055
CG6171
CG6287
CG6330
CG6512
CG6836
CG7130
CG7201
CG7432
CG7627
CG7720
CG8066
CG8192
CG8303
CG8483
CG8549
CG8620
CG8925
CG8927
CG9336
CG9411
CG9416
CG9521
CG9628
CG9646
CG9650
CG9674
CG9945
chinmo
CHKov2
Cht7
CIAPIN1
Clect27
clt
comt
Cpr47Eb
Cpr49Ah
CRMP
Cul2
cv-2
Cyp6a20
Cyp6d2
Cyp6d4
Cyp9f2
Dbp80
dgt2
Dif
disco
Dll
dpr19
drd
dy
E(spl)m6-BFM
eIF6
Eip78C
Elba2
Esyt2
Ets21C
Exn
feo
Fer2LCH
fru
fz3
Gadd45
Gclc
Gcn5
Gdh
GLaz
Gld
glec
Glut1
GNBP3
GstD3
GstD5
GstD9
GstE3
GstE6
GstE7
GstE8
GstT1
hbs
HBS1
Hsp23
Hsp27
Hsp67Ba
Ilp8
ImpE1
ImpE2
ImpL2
Ir40a
Irbp
JhI-26
klu
kraken
Ku80
l(1)G0193
l(2)03659
l(2)k01209
l(3)72Ab
La
lama
LamC
Lcp65Ag2
Lon
mal
Men
meso18E
MESR3
mfas
Mlc2
Mocs1
mre11
MRP
Mrp4
Mur2B
nahoda
neo
Nep1
Nep2
NetA
Nhe2
Np
NT1
obst-E
Osi14
Osi15
Osi24
pain
Parp
Pde9
PEK
PGRP-SA
pic
pip
Pka-C3
Pkc53E
POSH
ppk29
Prp31
Qtzl
rad50
rdo
ref(2)P
RfC4
rho
RIOK1
RnrL
RpA-70
rpr
Sans
scaf
Sec31
sens
serp
side
Snap25
Socs36E
Sodh-2
sog
Sox102F
SP1173
Sp212
SPE
Spn100A
Spn42Da
Sps2
spz3
sra
Ssrp
St2
stc
Swim
Tg
Tmhs
Tpc1
Traf4
Tsp42Ed
Tsp42Ei
Tsp42El
Ttc19
tty
Ude
unc-13
upd2
upd3
uzip
ver
wus
Xrp1
yellow-c
zormin
