## Supplemental Table 4 for "Mis-regulation of the Nucleoporins 98 and 96 lead to defects in protein synthesis that promote hallmarks of tumorigenesis"

### Sheet: Sheet1
overlap with ribosomal protein/XRP1 signature (115 out of 159 overlap are upregulted under nup98KD)
AOX1
Arc1
Arc2
Brd
CG10005
CG10189
CG10445
CG10559
CG10638
CG10916
CG11710
CG11897
CG12224
CG12264
CG12868
CG14304
CG14314
CG14695
CG14906
CG14907
CG15784
CG1582
CG16787
CG17574
CG17904
CG18213
CG18547
CG18596
CG1882
CG2064
CG2909
CG3008
CG30196
CG3036
CG31549
CG31918
CG31955
CG32549
CG32625
CG33158
CG33509
CG3448
CG3788
CG42365
CG4858
CG5535
CG5664
CG6171
CG6330
CG6512
CG7627
CG8303
CG8549
CG9411
CHKov2
CIAPIN1
Cda5
Cul2
Cyp6a20
Cyp6d2
Cyp6d4
Cyp9f2
Dif
Ets21C
Exn
Gadd45
Gclc
Gcn5
GstE1
GstE3
GstE5
GstE6
GstE7
GstE8
GstT1
HBS1
Ilp8
ImpL3
Ir40a
Irbp
Ku80
Lig4
MRP
Men
Mocs1
Osi14
Qtzl
RpA-70
Snap25
Sodh-2
Spn47C
Swim
Traf4
Tsp42Ed
Ttc19
Ugt86Da
Ugt86Di
Xrp1
agt
amd
drd
eIF6
lama
lig3
mre11
mus205
na
ppk13
ppk29
rad50
sra
unc-13
upd3
ver
wus
