## Supplemental Table 5 for "Mis-regulation of the Nucleoporins 98 and 96 lead to defects in protein synthesis that promote hallmarks of tumorigenesis"

### Sheet: Sheet1
Genes that overlap in our nup98 RNAi with Nup98 nucleoplasmic overexpression (44genes)	Genes that overlap in our nup98 RNAi with Nup98 RNAi in S2 cells (141 genes)	Genes that overlap in our nup98 RNAi with Nup98 ChIP seq in S2 cells (356 genes)	Genes that overlap in our nup98 RNAi with Nup98 ChIP seq in L3 brains (103 genes)
CG18063	Act5C	18w	Aats-leu
GstD3	CG4610	Aats-leu	Adf1
GstD4	Gale	ABCB7	alphaTub84B
Irbp	Gdh	Act5C	apt
Socs36E	Non1	Ada2b	betaTub60D
Gclc	CG2852	Aldh	CalpA
alpha-Est10	REG	Alh	Caps
RpA-70	Rbm13	alphaTub84B	CG10383
CG12065	LRP1	apt	CG10616
feo	CG11050	Arc1	CG11035
Chd3	Sirup	Arc2	CG12333
CG33056	ERp60	arr	CG13766
nxf2	CG2698	Ate1	CG1648
GstD10	Rich	Atox1	CG1662
c(3)G	Lsd-2	betaTub56D	CG17129
Msh6	CG10103	betaTub60D	CG17271
CG30159	CG11007	bip1	CG17574
loco	Tsp42Ee	Blimp-1	CG17843
Rpb10	HmgZ	bmm	CG1882
CG5541	OstDelta	bru-2	CG2017
Nnf1b	Arc1	bs	CG2059
Ser	CG10863	Cad87A	CG32473
mst	CG31549	CAP	CG4238
CG14961	Manf	Caps	CG42402
CG32069	Tsp42El	caup	CG42813
Rpn1	Pect	cbt	CG4293
mth	CG7840	CD98hc	CG4364
Sec31	Surf4	Cdk4	CG4702
CG2747	AcCoAS	ced-6	CG5903
bmm	S	Cerk	CG6073
Cul2	Ku80	CG10103	CG6142
pes	Pax	CG10189	CG6512
RnrL	dia	CG10383	CG6621
lama	Hmgs	CG10425	CG7083
dia	pn	CG1074	CG9175
Eip63E	CG1607	CG10984	CG9987
Pvf2	CG32581	CG11050	CHES-1-like
esc	Hsp67Ba	CG11125	chrb
Pect	CG30383	CG11141	Cks30A
pod1	CG1418	CG11180	ct
Act5C	CG8034	CG1146	Dbp80
jar	CG5953	CG11486	Dhap-at
Gp93	Fpps	CG11658	dpr16
wgn	Dhc62B	CG11739	en
	srp	CG11883	EndoGI
	Cul2	CG12065	eyg
	CG11486	CG12084	Fmr1
	Tudor-SN	CG12213	fra
	spz	CG12290	ftz
	CG5885	CG12333	gpp
	fra	CG13023	GstS1
	CG10962	CG13624	hiw
	cher	CG13766	Hr39
	CG2765	CG13857	Hr4
	CG3792	CG14082	Hs6st
	Gp93	CG14253	Hsp68
	Pxn	CG14476	hth
	CG6621	CG14696	InR
	Grasp65	CG14701	Jafrac1
	cyc	CG14879	jar
	Glt	CG15282	JhI-1
	Efr	CG15309	Lac
	CG8223	CG1544	Meltrin
	Nmda1	CG15784	Men-b
	Eip63E	CG15822	MESR6
	Tgt	CG1607	Mob2
	CHMP2B	CG1648	mthl1
	CG4612	CG16787	mub
	CG33129	CG16791	Myo31DF
	CD98hc	CG17271	nmo
	ced-6	CG17556	Parp
	toy	CG17574	pdm3
	Cks30A	CG1882	Pect
	Zip99C	CG2017	pgant6
	CG4199	CG2765	pie
	Best1	CG2789	PlexB
	glob1	CG2852	Prestin
	Dp1	CG2918	Psa
	Hsp70Ab	CG2991	qless
	RpL24-like	CG30159	r-l
	CG8814	CG30187	rdgBbeta
	CG13766	CG3036	RecQ5
	CG8188	CG30463	RhoU
	CG33107	CG30467	row
	CG5888	CG31793	Rpn1
	GstE1	CG31955	Rtnl1
	Pvf2	CG32369	rut
	CG2918	CG32473	Sec61beta
	Fer2LCH	CG33054	Sirup
	Cnx99A	CG33169	sm
	Rtnl1	CG3523	Socs36E
	Nmd3	CG3587	spg
	esc	CG3726	Spn
	CG8319	CG3770	sr
	CG9527	CG3788	Src64B
	Oscillin	CG42324	stau
	Ppn	CG4238	Tango13
	CG3071	CG42389	tok
	CG8468	CG42666	Tpc1
	RnrL	CG42708	trh
	Prosbeta3	CG43427	Tsp42Ee
	bmm	CG45071	Unc-76
	Hr78	CG4610	Xrp1
	aay	CG4702
	CG13295	CG4858
	CG33054	CG4860
	rdgBbeta	CG5010
	pes	CG5068
	CG9849	CG5290
	Chd64	CG5455
	Hsc70-3	CG5541
	Ance	CG5805
	RpS19b	CG5854
	jar	CG5903
	CG4210	CG5953
	wgn	CG6073
	CG3609	CG6353
	CG8031	CG6424
	Naam	CG6621
	CG32521	CG7457
	mre11	CG7484
	pst	CG7720
	CG17556	CG7852
	CG4293	CG8034
	CG10584	CG8066
	CG6321	CG8223
	CG13895	CG8468
	CG31694	CG8498
	CG9328	CG8501
	CG6073	CG8596
	CG17904	CG8620
	betaCOP	CG8860
	row	CG9175
	Tig	CG9270
	Ate1	CG9328
	lama	CG9399
	r-l	CG9416
	CG7565	CG9547
	CG3534	CG9630
	pod1	CG9662
	elm	CG9836
		CG9896
		CG9911
		Chd64
		chn
		chrb
		Cip4
		Cks30A
		Cnx99A
		CR43431
		CR43971
		cu
		cv-2
		Cyp4e2
		Cyt-c-p
		daw
		dgt2
		dia
		Dif
		disco-r
		DNApol-eta
		DNApol-iota
		dnt
		drl
		dve
		Dyrk2
		E23
		E5
		EcR
		Ect4
		egr
		Eip63E
		Eip75B
		Eip78C
		elm
		ems
		en
		ergic53
		ERp60
		esc
		Ets21C
		eyg
		fal
		fax
		Fhos
		Fkbp14
		Fpps
		fru
		ftz-f1
		Gale
		garz
		Gdh
		GLaz
		glec
		Glut4EF
		GlyS
		Got1
		Gp93
		Gpo-1
		gukh
		HDAC6
		hdc
		HmgZ
		Hnf4
		hng3
		how
		HPS4
		Hr38
		Hr39
		Hr4
		Hr46
		Hs6st
		Hsp68
		Hsp70Ba
		Hsromega
		hth
		Idgf3
		Idh
		Ilp6
		Imp
		ImpL2
		IntS11
		ITP
		Jafrac2
		jar
		JhI-1
		kay
		ken
		Klp68D
		kraken
		KrT95D
		L
		l(1)G0004
		Lac
		lea
		Letm1
		lig3
		LRP1
		lute
		mam
		mbf1
		Meltrin
		MESR6
		mim
		mirr
		mlt
		Mmp1
		mmy
		mnb
		Mnn1
		Mnt
		Mob2
		Mocs1
		moody
		MP1
		msl-2
		Mur2B
		Myo31DF
		Naam
		nemy
		Nep1
		neur
		NFAT
		not
		nrv1
		nub
		Oat
		ome
		opa
		Optix
		orb2
		Orc1
		OstDelta
		P5CDh1
		pain
		Past1
		Pax
		pdgy
		pdm2
		pdm3
		Pdp1
		Pect
		pes
		pic
		pico
		pnr
		PPP4R2r
		prel
		Prestin
		Prosbeta3
		ps
		Psa
		Psc
		pst
		puc
		qless
		qm
		r-l
		rgn
		rho
		Rpn1
		Rtnl1
		Sam-S
		Samuel
		scyl
		Sdc
		Sec31
		Sec61alpha
		sick
		Snap25
		sns
		Socs36E
		SpdS
		spg
		sr
		sra
		Src64B
		srp
		Ssrp
		stai
		stau
		stc
		Su(z)2
		subdued
		Sulf1
		svp
		Syn2
		Syp
		Tapdelta
		temp
		Tep2
		Tep4
		Thor
		Tig
		tinc
		Tl
		tna
		tok
		Toll-7
		Tpc1
		Tpi
		Traf4
		Tret1-1
		trh
		Tsp42Ee
		UGP
		Ugt86Da
		upd2
		upd3
		vri
		vvl
		whd
		wun
		Xrp1
		Zip99C
		ZnT41F
